# Pangenome reconstruction of *Lactobacillaceae* metabolism predicts species-specific metabolic traits

**DOI:** 10.1101/2023.09.18.558222

**Authors:** Omid Ardalani, Patrick Phaneuf, Omkar S. Mohite, Lars K. Nielsen, Bernhard O. Palsson

## Abstract

Strains across the *Lactobacillaceae* family form the basis for a trillion-dollar industry. Our understanding of the genomic basis for their key traits is fragmented, however, including the metabolism that is foundational to their industrial uses. Pangenome analysis of publicly available *Lactobacillaceae* genomes allowed us to generate genome-scale metabolic network reconstructions for 26 species of industrial importance. Their manual curation led to more than 75,000 gene-protein-reaction associations that were deployed to generate 2,446 genome-scale metabolic models. Cross-referencing genomes and known metabolic traits allowed for manual metabolic network curation and validation of the metabolic models. As a result, we provide the first pangenomic basis for metabolism in the *Lactobacillaceae* family and a collection of predictive computational metabolic models that enable a variety of practical uses.
