## Supplementary File1 for "Pangenome reconstruction of *Lactobacillaceae* metabolism predicts species-specific metabolic traits"

### Sheet: Sheet1
	NCBI ID	Order	Family	Genus	Species
0	525306	Lactobacillales	Lactobacillaceae	Lactobacillus	Lactobacillus acidophilus
1	272621	Lactobacillales	Lactobacillaceae	Lactobacillus	Lactobacillus acidophilus
2	585524	Lactobacillales	Lactobacillaceae	Lactobacillus	Lactobacillus amylolyticus
3	695560	Lactobacillales	Lactobacillaceae	Lactobacillus	Lactobacillus amylovorus
4	930942	Lactobacillales	Lactobacillaceae	Ligilactobacillus	Ligilactobacillus animalis
5	525309	Lactobacillales	Lactobacillaceae	Limosilactobacillus	Limosilactobacillus antri
6	387344	Lactobacillales	Lactobacillaceae	Levilactobacillus	Levilactobacillus brevis
7	525310	Lactobacillales	Lactobacillaceae	Lentilactobacillus	Lentilactobacillus hilgardii
8	525318	Lactobacillales	Lactobacillaceae	Lentilactobacillus	Lentilactobacillus buchneri
9	321967	Lactobacillales	Lactobacillaceae	Lacticaseibacillus	Lacticaseibacillus paracasei
10	543734	Lactobacillales	Lactobacillaceae	Lacticaseibacillus	Lacticaseibacillus casei
11	575594	Lactobacillales	Lactobacillaceae	Limosilactobacillus	Limosilactobacillus coleohominis
12	1185325	Lactobacillales	Lactobacillaceae	Loigolactobacillus	Loigolactobacillus coryniformis
13	575595	Lactobacillales	Lactobacillaceae	Lactobacillus	Lactobacillus crispatus
14	1074451	Lactobacillales	Lactobacillaceae	Latilactobacillus	Latilactobacillus curvatus
15	390333	Lactobacillales	Lactobacillaceae	Lactobacillus	Lactobacillus delbrueckii
16	321956	Lactobacillales	Lactobacillaceae	Lactobacillus	Lactobacillus delbrueckii
17	525325	Lactobacillales	Lactobacillaceae	Limosilactobacillus	Limosilactobacillus fermentum
18	334390	Lactobacillales	Lactobacillaceae	Limosilactobacillus	Limosilactobacillus fermentum
19	324831	Lactobacillales	Lactobacillaceae	Lactobacillus	Lactobacillus gasseri
20	1144300	Lactobacillales	Lactobacillaceae	Limosilactobacillus	Limosilactobacillus gastricus
21	405566	Lactobacillales	Lactobacillaceae	Lactobacillus	Lactobacillus helveticus
22	585520	Lactobacillales	Lactobacillaceae	Lactobacillus	Lactobacillus helveticus
23	1423757	Lactobacillales	Lactobacillaceae	Lentilactobacillus	Lentilactobacillus hilgardii
24	525328	Lactobacillales	Lactobacillaceae	Lactobacillus	Lactobacillus iners
25	440497	Lactobacillales	Lactobacillaceae	Lactobacillus	Lactobacillus jensenii
26	909954	Lactobacillales	Lactobacillaceae	Lactobacillus	Lactobacillus johnsonii
27	257314	Lactobacillales	Lactobacillaceae	Lactobacillus	Lactobacillus johnsonii
28	1130798	Lactobacillales	Lactobacillaceae	Limosilactobacillus	Limosilactobacillus mucosae
29	944562	Lactobacillales	Lactobacillaceae	Limosilactobacillus	Limosilactobacillus oris
30	537973	Lactobacillales	Lactobacillaceae	Lacticaseibacillus	Lacticaseibacillus paracasei
31	525337	Lactobacillales	Lactobacillaceae	Lacticaseibacillus	Lacticaseibacillus paracasei
32	1136177	Lactobacillales	Lactobacillaceae	Lactiplantibacillus	Lactiplantibacillus pentosus
33	644042	Lactobacillales	Lactobacillaceae	Lactiplantibacillus	Lactiplantibacillus plantarum
34	525338	Lactobacillales	Lactobacillaceae	Lactiplantibacillus	Lactiplantibacillus plantarum
35	220668	Lactobacillales	Lactobacillaceae	Lactiplantibacillus	Lactiplantibacillus plantarum
36	525341	Lactobacillales	Lactobacillaceae	Limosilactobacillus	Limosilactobacillus reuteri
37	557433	Lactobacillales	Lactobacillaceae	Limosilactobacillus	Limosilactobacillus reuteri
38	585517	Lactobacillales	Lactobacillaceae	Limosilactobacillus	Limosilactobacillus reuteri
39	548485	Lactobacillales	Lactobacillaceae	Limosilactobacillus	Limosilactobacillus reuteri
40	491077	Lactobacillales	Lactobacillaceae	Limosilactobacillus	Limosilactobacillus reuteri
41	568703	Lactobacillales	Lactobacillaceae	Lacticaseibacillus	Lacticaseibacillus rhamnosus
42	525361	Lactobacillales	Lactobacillaceae	Lacticaseibacillus	Lacticaseibacillus rhamnosus
43	525362	Lactobacillales	Lactobacillaceae	Ligilactobacillus	Ligilactobacillus ruminis
44	314315	Lactobacillales	Lactobacillaceae	Latilactobacillus	Latilactobacillus sakei
45	1624	Lactobacillales	Lactobacillaceae	Ligilactobacillus	Ligilactobacillus salivarius
46	362948	Lactobacillales	Lactobacillaceae	Ligilactobacillus	Ligilactobacillus salivarius
47	525365	Lactobacillales	Lactobacillaceae	Lactobacillus	Lactobacillus ultunensis
48	1423814	Lactobacillales	Lactobacillaceae	Limosilactobacillus	Limosilactobacillus vaginalis
