## Supplementary File 4 for "Pangenome reconstruction of *Lactobacillaceae* metabolism predicts species-specific metabolic traits"

Accession	Strain Description	GenBank accession
GCA_000014385.1	Oenococcus oeni PSU-1	CP000411.1
GCA_000056065.1	Lactobacillus delbrueckii subsp. bulgaricus ATCC 11842 = JCM 1002	CR954253.1
GCA_000014405.1	Lactobacillus delbrueckii subsp. bulgaricus ATCC BAA-365	CP000412.1
GCA_000014425.1	Lactobacillus gasseri ATCC 33323	CP000413.1
GCA_000014445.1	Leuconostoc mesenteroides subsp. mesenteroides ATCC 8293	CP000414.1
GCA_000014465.1	Lactobacillus brevis ATCC 367	CP000416.1
GCA_000014505.1	Pediococcus pentosaceus ATCC 25745	CP000422.1
GCA_000014525.1	Lactobacillus paracasei ATCC 334	CP000423.1
GCA_000203855.3	Lactiplantibacillus plantarum WCFS1	AL935263.2
GCA_000008065.1	Lactobacillus johnsonii NCC 533	AE017198.1
GCA_000011985.1	Lactobacillus acidophilus NCFM	CP000033.3
GCA_000026065.1	Latilactobacillus sakei subsp. sakei 23K	CR936503.1
GCA_000008925.1	Ligilactobacillus salivarius UCC118	CP000233.1
